# Cancer Stem Cell Enrichment and Metabolic Substrate Adaptability are Driven by Hydrogen Sulfide Suppression in Glioblastoma

**DOI:** 10.1101/2020.03.08.982116

**Authors:** Daniel J. Silver, Gustavo A. Roversi, Nazmin Bithi, Chase K. A. Neumann, Katie M. Troike, Grace K. Ahuja, Ofer Reizes, J. Mark Brown, Christopher Hine, Justin D. Lathia

**Affiliations:** Cancer Impact Area and Lerner Research Institute, Cleveland Clinic Foundation, Cleveland, Ohio, USA; Department of Cardiovascular and Metabolic Sciences, Lerner Research Institute, Cleveland Clinic Foundation, Cleveland, Ohio, USA; Cleveland Clinic Lerner College of Medicine, Cleveland Clinic Foundation, Cleveland, Ohio, USA; Case Comprehensive Cancer Center, Case Western Reserve University, Cleveland, Ohio, USA; Rose Ella Burkhardt Brain Tumor and Neuro-Oncology Center, Cleveland Clinic, Cleveland, Ohio, USA

**Keywords:** Glioblastoma, Cancer Stem Cells, Metabolism, Diet, Hydrogen Sulfide

## Abstract

Glioblastoma (GBM) remains among the deadliest of human malignancies. The emergence of the cancer stem cell (CSC) phenotype represents a major challenge to disease management and durable treatment response. The extrinsic, environmental, and lifestyle factors that result in CSC enrichment are not well understood. The CSC state endows cells with a fluid metabolic profile, enabling the utilization of multiple nutrient sources. Therefore, to test the impact of diet on CSC enrichment, we evaluated disease progression in tumor-bearing mice fed an obesity-inducing high-fat diet (HFD) *versus* an energy-balanced, low-fat control diet. HFD consumption resulted in hyper-aggressive disease that was accompanied by CSC enrichment and shortened survival. HFD consumption also drove intracerebral accumulation of saturated fats, which in turn inhibited the production and signaling of the gasotransmitter hydrogen sulfide (H_2_S). H_2_S is an endogenously produced bio-active metabolite derived from sulfur amino acid catabolism. It functions principally through protein S-sulfhydration and regulates a variety of programs including mitochondrial bioenergetics and cellular metabolism. Inhibition of H_2_S synthesis resulted in increased proliferation and chemotherapy resistance, whereas treatment with H_2_S donors led to cytotoxicity and death of cultured GBM cells. Compared to non-cancerous controls, patient GBM specimens were reduced in overall protein S-sulfhydration, which was primarily lost from proteins regulating cellular metabolism. These findings support the hypothesis that diet-regulated H_2_S signaling serves to suppress GBM by restricting metabolic adaptability, while its loss triggers CSC enrichment and disease acceleration. Interventions augmenting H_2_S bioavailability concurrent with GBM standard of care may improve outcomes for GBM patients.

**One Sentence Summary:** Consumption of a high-fat diet (HFD) accelerates glioblastoma (GBM) by inhibiting the production and signaling of the tumor-suppressive metabolite hydrogen sulfide (H_2_S).
