## Supplementary material for "Cancer Stem Cell Enrichment and Metabolic Substrate Adaptability are Driven by Hydrogen Sulfide Suppression in Glioblastoma": Table 1

### Sheet: Sheet1
Table 1 Un-Targeted Lipidomic Analysis
		Chow Diet										High-Fat Diet
		Contralateral Hemisphere					Tumor-Bearing Hemisphere					Contralateral Hemisphere					Tumor-Bearing Hemisphere
		Sample 1	Sample 3	Sample 5	Sample 7	Sample 9	Sample 2	Sample 4	Sample 6	Sample 8	Sample 10	Sample 11	Sample 13	Sample 15	Sample 17	Sample 19	Sample 12	Sample 14	Sample 16	Sample 18	Sample 20
Lipids Species	Count	nmol Lipid / µg Protein	nmol Lipid / µg Protein	nmol Lipid / µg Protein	nmol Lipid / µg Protein	nmol Lipid / µg Protein	nmol Lipid / µg Protein	nmol Lipid / µg Protein	nmol Lipid / µg Protein	nmol Lipid / µg Protein	nmol Lipid / µg Protein	nmol Lipid / µg Protein	nmol Lipid / µg Protein	nmol Lipid / µg Protein	nmol Lipid / µg Protein	nmol Lipid / µg Protein	nmol Lipid / µg Protein	nmol Lipid / µg Protein	nmol Lipid / µg Protein	nmol Lipid / µg Protein	nmol Lipid / µg Protein
MAG 14:0+NH4 ()	1	-0.00021957	-0.000211866	-0.00018579	-0.00017009	-0.000227856	-0.000169295	-0.000189681	-0.000131742	-0.000150954	-0.000134681	-0.000182975	-0.000115379	-0.000214373	-0.000177593	-0.000187715	-0.000133195	-0.000132223	-0.000239928	-0.000160306	-0.000113571
LPE 14:0 ()	1	-0.000197535	-0.000190604	-0.000167145	-0.00015302	-0.000204989	-0.000152305	-0.000170645	-0.000118521	-0.000135805	-0.000121164	-0.000164612	-0.0001038	-0.000192859	-0.000159771	-0.000168877	-0.000119828	-0.000118953	-0.000215849	-0.000144218	-0.000102173
LPE 14:0+Na ()	1	-0.000199396	-0.000192399	-0.000168719	-0.000154461	-0.00020692	-0.00015374	-0.000172253	-0.000119637	-0.000137084	-0.000122306	-0.000166163	-0.000104778	-0.000194676	-0.000161276	-0.000170468	-0.000120957	-0.000120074	-0.000217883	-0.000145576	-0.000103136
LPA 20:4 ()	1	-0.000260302	-0.000251169	-0.000220256	-0.000201643	-0.000270125	-0.0002007	-0.000224868	-0.000156181	-0.000178958	-0.000159665	-0.000216919	-0.000136783	-0.000254141	-0.000210539	-0.000222538	-0.000157904	-0.000156751	-0.000284436	-0.000190044	-0.000134639
PIP 36:1 ()	1	0	0	0	0	0	0	0	0	0	0	0	0.000958915	0	0	0	0	0	0	0	0
LPE 18:2 ()	1	0	0	0	0	0	0	0	0	0.0017204	0	0	0	0	0	0	0	0	0	0	0
LPG 16:1 ()	1	-0.000253711	-0.000244809	-0.000214679	-0.000196537	-0.000263285	-0.000195618	-0.000219174	-0.000152227	-0.000174426	-0.000155622	-0.000211426	-0.000133319	-0.000247706	-0.000205207	-0.000216903	-0.000153906	-0.000152782	-0.000277234	-0.000185231	-0.00013123
PIP 40:5 ()	1	0	0	0	0	0	0	0	0	0	0	0	0	0	0	0	0	0.000309824	0	0	0
PIP 40:3 ()	1	0	0	0	0	0	0	0	0	0.00116975	0	0	0	0	0	0	0	0	0	0	0
PIP 42:2 ()	1	-0.000492565	-0.000475282	-0.000416786	-0.000381565	-0.000511153	-0.000379782	-0.000425515	-0.000295539	-0.000338639	-0.000302131	-0.000410471	-0.000258832	-0.000480907	-0.000398399	-0.000421105	-0.000298799	-0.000296618	-0.000538234	-0.000359616	-0.000254775
LPG 18:2+NH4 ()	1	-0.000230066	-0.000221994	-0.000194671	-0.00017822	-0.000238748	-0.000177387	-0.000198748	-0.00013804	-0.00015817	-0.000141119	-0.000191722	-0.000120895	-0.000224621	-0.000186083	-0.000196689	-0.000139562	-0.000138543	-0.000251397	-0.000167969	-0.000119
LPC 20:2 ()	1	-0.000187056	-0.000180492	-0.000158278	-0.000144902	-0.000194114	-0.000144225	-0.000161593	-0.000112233	-0.000128601	-0.000114737	-0.00015588	-9.82936e-05	-0.000182628	-0.000151295	-0.000159918	-0.000113471	-0.000112643	-0.000204399	-0.000136567	-9.6753e-05
CL 46:1 ()	1	-0.000894841	-0.000863443	-0.000757173	-0.000693187	-0.000928609	-0.000689948	-0.00077303	-0.000536905	-0.000615203	-0.00054888	-0.000745701	-0.000470219	-0.000873662	-0.000723769	-0.00076502	-0.000542826	-0.000538864	-0.000977807	-0.000653313	-0.000462849
PIP3 36:1 ()	1	0	0	0	0	0	0	0	0	0	0	0	0	0	0	0	0	0	0	0.000748271	0
LPG 22:2 ()	1	0	0	0.00431317	0	0	0	0	0	0	0	0	0	0	0	0	0	0	0	0	0
LPG 22:1 ()	1	0	0	0	0	0	0	0	0	0.00143237	0	0	0	0	0	0	0	0	0	0	0
PIP2 46:3 ()	1	-0.000484582	-0.000467579	-0.000410031	-0.000375381	-0.000502868	-0.000373626	-0.000418618	-0.000290749	-0.00033315	-0.000297234	-0.000403818	-0.000254637	-0.000473113	-0.000391941	-0.00041428	-0.000293956	-0.00029181	-0.00052951	-0.000353788	-0.000250646
LPI 20:2 ()	1	0	0	0	0	0	0	0	0	0	0	0	0	0.00244875	0	0	0	0	0	0	0
PS 26:1 ()	1	-0.000220964	-0.000213211	-0.00018697	-0.000171169	-0.000229302	-0.000170369	-0.000190885	-0.000132578	-0.000151913	-0.000135536	-0.000184137	-0.000116112	-0.000215734	-0.000178721	-0.000188907	-0.000134041	-0.000133062	-0.000241451	-0.000161323	-0.000114292
DAG 38:7+NH4 ()	1	-0.000491731	-0.000474478	-0.00041608	-0.000380919	-0.000510287	-0.000379139	-0.000424794	-0.000295039	-0.000338065	-0.00030162	-0.000409776	-0.000258394	-0.000480093	-0.000397724	-0.000420392	-0.000298293	-0.000296116	-0.000537322	-0.000359007	-0.000254344
CL 64:11 ()	1	0	0	0	0	0	0	0	0	0	0	0	0	0	0	0	0	0	0.00287195	0	0
PI 22:0 ()	1	-0.000198416	-0.000191454	-0.000167891	-0.000153703	-0.000205904	-0.000152984	-0.000171407	-0.00011905	-0.000136411	-0.000121705	-0.000165347	-0.000104263	-0.00019372	-0.000160484	-0.00016963	-0.000120363	-0.000119484	-0.000216812	-0.000144861	-0.000102629
PC 28:1 ()	1	0	0	0	0	0	0	0	0	0	0	0	0	0	0.00240465	0	0	0	0	0	0
CL 66:6 ()	1	0	0	0	0.00775175	0	0	0	0	0	0	0	0	0	0	0	0	0	0	0	0
CL 68:11 ()	1	-0.000226426	-0.000218481	-0.000191591	-0.0001754	-0.00023497	-0.00017458	-0.000195603	-0.000135855	-0.000155668	-0.000138886	-0.000188688	-0.000118982	-0.000221066	-0.000183138	-0.000193576	-0.000137354	-0.000136351	-0.000247419	-0.000165311	-0.000117117
PS 30:1 ()	1	0	0	0	0	0	0	0	0	0	0	0	0	0	0	0	0	0	0.00174055	0	0
PC 32:6 ()	1	0	0	0	0	0	0	0	0	0	0	0	0	0	0	0	0	0.000529573	0	0	0
PA 38:5 ()	1	0	0	0	0	0	0	0	0	0.00124272	0	0	0	0	0	0	0	0	0	0	0
PA 38:4 ()	1	0	0	0	0	0	0	0	0	0.00536932	0	0	0	0	0	0	0	0	0	0	0
PE 34:2+Na ()	1	0	0	0	0	0	0	0	0	0	0	0	0	0	0	0	0	0	0	0	0.000492116
PE 36:0 ()	1	0	0	0	0	0	0	0	0	0	0	0	0	0	0	0	0	0.000925456	0	0	0
PS 34:6 ()	1	0	0	0	0	0	0	0	0	0	0	0	0	0	0	0	0	0.000279184	0	0	0
PS 34:2 ()	1	0	0	0	0	0	0	0	0	0	0.00182682	0	0	0	0	0	0	0	0	0	0
TAG 44:3+NH4 ()	1	0	0	0	0	0	0	0	0	0	0	0	0	0	0	0	0	0	0	0	0.000445421
PE 36:0+Na ()	1	0	0	0	0	0	0	0	0	0	0	0	0	0	0	0	0	0.000877582	0	0	0
TAG 46:6+NH4 ()	1	0	0	0	0	0	0	0	0	0	0	0	0	0	0	0	0	0.000378235	0	0	0
PS 36:3 ()	1	-0.00120293	-0.00116073	-0.00101787	-0.000931851	-0.00124833	-0.000927497	-0.00103918	-0.000721761	-0.000827018	-0.00073786	-0.00100245	-0.000632115	-0.00117446	-0.000972962	-0.00102842	-0.000729722	-0.000724395	-0.00131447	-0.000878249	-0.000622208
SQDG 32:3 ()	1	-0.000188623	-0.000182004	-0.000159604	-0.000146116	-0.000195741	-0.000145433	-0.000162946	-0.000113174	-0.000129678	-0.000115698	-0.000157186	-9.9117e-05	-0.000184158	-0.000152562	-0.000161258	-0.000114422	-0.000113587	-0.000206111	-0.000137711	-9.75635e-05
PI 32:3 ()	1	-0.000205061	-0.000197866	-0.000173513	-0.00015885	-0.000212799	-0.000158108	-0.000177147	-0.000123037	-0.00014098	-0.000125781	-0.000170884	-0.000107755	-0.000200208	-0.000165858	-0.000175311	-0.000124394	-0.000123486	-0.000224074	-0.000149713	-0.000106066
PG 38:0 ()	1	0	0	0	0	0	0	0	0	0	0	0	0	0	0	0	0	0	0	0	0.000358115
PI 32:1 ()	1	0	0	0	0	0	0	0	0	0	0	0	0	0	0	0	0	0.000485406	0	0	0
PI 32:1 ()	1	0	0	0	0	0	0	0	0	0.00112481	0	0	0	0	0	0	0	0	0	0	0
SQDG 34:3 ()	1	0	0	0	0	0	0	0	0	0	0	0	0	0	0	0	0	0	0	0	0.00125439
PE 42:6 ()	1	0	0	0	0	0	0	0	0	0	0.000966137	0	0	0	0	0	0	0	0	0	0
PE 42:4 ()	1	0	0	0	0	0	0	0	0	0	0	0	0	0	0	0	0	0	0	0	0.000323357
TAG 48:0+NH4 ()	1	0	0	0	0	0	0	0	0	0.00102552	0	0	0	0	0	0	0	0	0	0	0
PG 40:0 ()	1	0	0	0.00380668	0	0	0	0	0	0	0	0	0	0	0	0	0	0	0	0	0
PS 40:1 ()	1	0	0	0	0	0	0	0	0	0	0	0	0	0	0	0	0	0	0	0	0.000312707
DGDG 30:4+NH4 ()	1	0	0	0	0	0	0	0	0	0	0	0	0	0	0	0	0	0	0	0	0.000316335
PG 44:0 ()	1	0	0	0	0	0	0	0	0	0	0	0	0	0	0	0	0	0.000344136	0	0	0
DGDG 34:5+NH4 ()	1	0	0	0	0	0	0	0	0	0	0	0	0	0	0	0	0	0	0	0	0.000887447
LPA 12:0 ()	2	-0.00083494	-0.000805644	-0.000706488	-0.000646784	-0.000866447	-0.000643762	-0.000721283	-0.000500964	-0.000574021	-0.000512138	-0.000695783	-0.000438742	-0.000815178	-0.000675319	-0.000713809	-0.000506489	-0.000502792	-0.000912352	-0.00060958	-0.000431865
LPA 12:0 ()	2	0	0	0	0	0	0	0	0	0	0	0	0	0	0	0	0	0	0.00483654	0	0
LPA 12:0+NH4 ()	2	0	0	0	0	0	0	0	0	0	0	0	0	0	0	0	0	0	0.0157135	0	0
MAG 20:3+NH4 ()	2	0	0	0	0	0	0	0	0	0	0.00123905	0	0	0	0	0	0	0	0	0	0
LPA 16:1 ()	2	0	0.0371888	0	0	0	0	0	0	0	0	0	0	0	0	0	0	0	0	0	0
LPA 18:1 ()	2	0	0	0	0	0	0	0	0	0.00289352	0	0	0	0	0	0	0	0	0	0	0
LPA 18:0 ()	2	-0.000311629	-0.000300695	-0.000263686	-0.000241403	-0.000323389	-0.000240275	-0.000269208	-0.000186977	0.000757461	-0.000191148	-0.000259691	-0.000163754	-0.000304253	-0.000252053	-0.000266419	-0.00018904	-0.00018766	-0.000340522	-0.000227517	-0.000161187
PIP 42:3 ()	2	0	0	0	0	0	0	0	0	0.00264832	0	0	0	0	0	0	0	0	0	0	0
LPC 18:1 ()	2	-0.000494851	-0.000477488	-0.00041872	-0.000383335	-0.000513524	-0.000381544	-0.000427489	-0.00029691	-0.00034021	-0.000303533	-0.000412376	-0.000260033	-0.000483138	-0.000400247	-0.000423059	-0.000300185	-0.000297994	-0.000540731	-0.000361285	-0.000255957
PE 20:0 ()	2	-0.00128824	-0.00124304	-0.00109005	-0.000997931	-0.00133685	-0.000993268	-0.00111288	-0.000772943	-0.000885664	-0.000790183	-0.00107353	-0.000676941	-0.00125775	-0.00104196	-0.00110134	-0.000781468	-0.000775764	-0.00140768	-0.000940528	-0.00066633
PIP 44:2 ()	2	-0.00102226	-0.000986391	-0.000864989	-0.000791891	-0.00106084	-0.000788191	-0.000883104	-0.000613356	-0.000702804	-0.000627037	-0.000851883	-0.000537175	-0.000998064	-0.000826828	-0.000873953	-0.000620121	-0.000615594	-0.00111704	-0.00074634	-0.000528755
LPE 20:0+Na ()	2	0	0	0	0	0	0	0	0	0	0	0	0	0	0	0	0	0.0471948	0	0	0
LPE 22:0 ()	2	-0.000248584	-0.000239862	-0.000210341	-0.000192565	-0.000257965	-0.000191666	-0.000214746	-0.000149151	0.000850268	-0.000152477	-0.000207154	-0.000130626	-0.000242701	-0.000201061	-0.00021252	-0.000150796	-0.000149695	-0.000271632	-0.000181489	-0.000128578
LPE 22:0+Na ()	2	-0.000590597	-0.000569875	-0.000499736	-0.000457505	-0.000612884	-0.000455367	-0.000510202	-0.000354358	0.00429217	-0.000362262	-0.000492164	-0.000310346	-0.000576619	-0.000477689	-0.000504915	-0.000358267	-0.000355652	-0.000645355	-0.000431188	-0.000305481
LPC 22:4 ()	2	0	0	0	0	0	0	0	0	0.00270595	0	0	0	0	0	0	0	0	0	0	0
DAG 34:5+NH4 ()	2	0	0	0	0	0	0	0	0	0	0	0	0	0	0	0	0	0	0	0	0.00102275
CL 56:6 ()	2	-0.0011791	-0.00113773	-0.000997698	-0.000913385	-0.00122359	-0.000909117	-0.00101859	-0.000707458	-0.000810629	-0.000723238	-0.000982581	-0.000619589	-0.00115119	-0.000953682	-0.00100804	-0.000715261	-0.00071004	-0.00128842	-0.000860845	-0.000609878
PS 24:1 ()	2	0	0	0	0	0	0	0	0	0	0	0	0	0	0	0	0	0.000623902	0	0	0
DAG 36:7+NH4 ()	2	0	0	0	0	0	0	0	0	0.00242472	0	0	0	0	0	0	0	0	0	0	0
PG 26:1 ()	2	-0.000600553	-0.000579481	-0.00050816	-0.000465217	-0.000623215	-0.000463043	-0.000518802	-0.000360332	-0.00041288	-0.000368369	-0.00050046	-0.000315577	-0.000586338	-0.000485741	-0.000513426	-0.000364306	-0.000361647	-0.000656233	-0.000438456	-0.000310631
CL 60:10 ()	2	0.0284416	0	0	0	0	0	0	0	0	0	0	0	0	0	0	0	0	0	0	0
PA 32:4 ()	2	0	0.0177981	0	0.00520069	0	0	0	0	0	0	0	0	0	0	0	0	0	0	0	0
SQDG 24:0 ()	2	0	0	0	0	0	0	0	0	0.00115296	0	0	0	0	0	0	0	0	0	0.000587114	0
LPI 24:1 ()	2	-0.000426901	-0.000411922	-0.000361224	-0.000330698	-0.000443011	-0.000329153	-0.000368789	-0.000256141	-0.000293494	-0.000261854	-0.000355751	-0.000224327	-0.000416797	-0.000345288	-0.000364967	-0.000258966	-0.000257075	-0.000466481	-0.000311676	-0.000220811
DAG 40:7+NH4 ()	2	-0.000566547	-0.000546668	-0.000479386	-0.000438875	-0.000587926	-0.000436824	-0.000489426	-0.000339928	-0.000389501	-0.00034751	-0.000472123	-0.000297708	-0.000553138	-0.000458237	-0.000484354	-0.000343678	-0.000341169	-0.000619075	-0.00041363	-0.000293042
CL 68:2 ()	2	-0.000426761	-0.000411787	-0.000361105	-0.000330589	-0.000442865	-0.000329044	-0.000368668	-0.000256056	-0.000293398	-0.000261768	-0.000355634	-0.000224253	-0.00041666	-0.000345174	-0.000364847	-0.000258881	-0.000256991	-0.000466328	-0.000311573	-0.000220738
PA 38:6 ()	2	0	0	0	0	0	0	0	0	0.00318628	0	0	0	0	0	0	0	0	0	0	0
PC 32:6 ()	2	0	0	0	0	0	0	0	0	0.00518332	0	0	0	0	0	0	0	0	0	0	0
PS 32:4 ()	2	-0.00127126	-0.00122665	-0.00107568	-0.000984777	-0.00131923	-0.000980175	-0.00109821	-0.000762755	-0.00087399	-0.000779768	-0.00105938	-0.000668017	-0.00124117	-0.00102822	-0.00108683	-0.000771167	-0.000765538	-0.00138912	-0.000928131	-0.000657547
TAG 42:6+NH4 ()	2	-0.000568607	-0.000548656	-0.000481129	-0.00044047	-0.000590064	-0.000438412	-0.000491205	-0.000341164	-0.000390917	-0.000348774	-0.000473839	-0.00029879	-0.000555149	-0.000459903	-0.000486115	-0.000344927	-0.000342409	-0.000621326	-0.000415134	-0.000294107
PE 36:6 ()	2	-0.000719445	-0.000694201	-0.000608761	-0.000557317	-0.000746594	-0.000554712	-0.00062151	-0.000431667	-0.000494618	-0.000441295	-0.000599538	-0.000378052	-0.000702417	-0.000581904	-0.00061507	-0.000436428	-0.000433242	-0.000786149	-0.000525259	-0.000372127
TAG 44:4+NH4 ()	2	0	0	0	0	0	0	0.0051291	0	0	0	0.00394024	0	0	0	0	0	0	0	0	0
PG 36:6 ()	2	0	0	0	0	0	0	0	0	0	0	0	0	0	0	0	0	0	0	0.00196504	0
PS 36:5 ()	2	0	0	0.00433224	0	0	0	0.00274701	0	0	0	0	0	0	0	0	0	0	0	0	0
PC 36:3 ()	2	-0.0367328	-0.0354439	-0.0310816	-0.028455	-0.0381189	-0.028322	-0.0317325	-0.0220397	-0.0252538	-0.0225313	-0.0306107	-0.0193023	-0.0358634	-0.0297104	-0.0314037	-0.0222828	-0.0221201	-0.0401385	-0.0268182	-0.0189997
TAG 46:5+NH4 ()	2	0	0	0	0	0	0	0	0	0	0.000542614	0	0	0	0	0	0	0	0	0	0.00040994
PG 38:6 ()	2	0	0	0	0	0	0	0	0	0	0	0	0	0	0	0	0	0.000278534	0	0	0.000306889
PI 32:2 ()	2	0	0	0	0	0	0	0	0	0	0.000799233	0	0	0	0	0	0	0	0	0	0.000687792
PI 32:0 ()	2	0	0	0	0	0	0	0	0	0.00513025	0	0	0	0	0	0	0	0	0	0	0
PE 42:6 ()	2	0	0	0	0	0	0	0.00205013	0	0	0	0	0	0	0	0	0	0	0.00164589	0	0
PI 34:5 ()	2	0	0	0	0	0	0	0	0	0	0.000715546	0	0	0	0	0	0	0	0	0	0.000588667
PC 38:5+Na ()	2	0	0	0	0	0	0	0.0149583	0	0.00724445	0	0	0	0	0	0	0	0	0	0	0
SQDG 36:5 ()	2	0	0	0	0.0307946	0	0	0	0	0	0	0	0	0	0	0	0	0	0	0.00558126	0
SQDG 36:4 ()	2	-0.000206107	-0.000198876	-0.000174399	-0.000159661	-0.000213885	-0.000158915	-0.000178051	-0.000123664	-0.000141699	-0.000126423	-0.000171756	0.000956449	-0.000201229	-0.000166705	-0.000176206	-0.000125028	-0.000124116	-0.000225217	-0.000150477	-0.000106607
SQDG 38:5 ()	2	-0.000784012	-0.000756503	-0.000663395	-0.000607334	-0.000813598	-0.000604495	-0.000677288	-0.000470407	-0.000539008	-0.0004809	-0.000653344	-0.000411981	-0.000765456	-0.000634128	-0.00067027	-0.000475596	-0.000472124	-0.000856702	-0.000572398	-0.000405524
PA 22:0 ()	3	0	0.0178938	0	0	0	0	0	0	0	0	0	0	0	0	0	0	0	0.0030758	0	0
LPC 20:5 ()	3	0	0	0	0	0	0	0	0	0.00890977	0	0	0	0	0	0	0	0.000469168	0	0	0
CL 50:1 ()	3	-0.000187447	-0.00018087	-0.000158609	-0.000145206	-0.000194521	-0.000144527	-0.000161931	-0.000112468	-0.00012887	-0.000114977	-0.000156206	-9.84995e-05	-0.000183011	-0.000151612	-0.000160253	-0.000113709	-0.000112879	0.00313146	-0.000136853	-9.69556e-05
CL 50:2+Na ()	3	0	0.182323	0	0	0	0	0	0	0	0	0	0	0	0	0	0	0	0	0	0.000943949
PG 24:1 ()	3	0.0129039	0	0	0	0	0	0	0	0	0.0013914	0	0	0	0	0	0	0	0	0	0
PA 32:5 ()	3	-0.000525704	-0.000507258	-0.000444826	-0.000407235	-0.000545542	-0.000405332	-0.000454142	-0.000315422	0.00112911	-0.000322458	-0.000438087	-0.000276246	-0.000513261	-0.000425202	-0.000449436	-0.000318901	-0.000316574	-0.000574445	-0.00038381	-0.000271916
MGDG 26:0+NH4 ()	3	-0.000945165	-0.000912001	-0.000799755	-0.00073217	-0.000980832	-0.000728749	-0.000816504	0.00652686	-0.000649801	-0.000579748	0.00597843	-0.000496663	-0.000922794	-0.000764472	-0.000808043	-0.000573354	-0.000569169	-0.0010328	-0.000690054	-0.000488878
PI 24:0 ()	3	0	0	0	0	0	0	0	0	0.00262666	0	0	0	0	0	0	0	0	0.00163553	0	0
SQDG 26:1 ()	3	0.0193338	0	0	0	0	0	0	0.00208876	0	0	0	0	0	0	0	0	0	0	0	0
TAG 44:3+NH4 ()	3	-0.000411662	-0.000397218	-0.000348329	-0.000318893	-0.000427196	-0.000317403	-0.000355624	-0.000246997	-0.000283018	-0.000252506	-0.000343052	-0.000216319	-0.000401918	-0.000332962	-0.000351939	-0.000249721	-0.000247899	-0.000449829	0.000447529	-0.000212929
PE 38:2 ()	3	0	0	0	0	0	0	0	0	0.00123305	0	0.00191223	0.00134036	0	0	0	0	0	0	0	0
PI 30:0 ()	3	0.00953618	0	0	0	0	0	0	0.00200447	0	0	0	0	0	0	0	0	0	0	0	0.000890607
PE 38:2+Na ()	3	0	0	0	0	0	0	0	0	0.00121739	0	0.00288243	0.00174953	0	0	0	0	0	0	0	0
MAG 22:4+NH4 ()	4	0	0	0	0	0	0	0	0	0.00364681	0.001641	0	0	0	0	0	0	0	0	0	0
LPA 18:2 ()	4	-0.000617964	-0.000596281	-0.000522893	-0.000478704	-0.000641283	-0.000476468	-0.000533843	-0.000370778	0.00199365	-0.000379049	-0.00051497	-0.000324726	-0.000603338	-0.000499824	-0.000528311	-0.000374868	-0.000372132	-0.000675259	-0.000451168	-0.000319637
LPG 16:0 ()	4	0	0	0	0	0	0	0	0	0	0	0	0	0	0	0	0	0.000748488	0	0	0.000694911
PIP 42:3 ()	4	0.0226391	0	0.00487424	0	0	0	0	0	0	0	0	0	0	0	0.0217605	0	0	0	0	0
LPE 22:4 ()	4	0	0	0	0	0	0	0	0	0.00215584	0	0	0	0	0	0	0	0	0.00395155	0	0
PA 24:1 ()	4	0.0374455	0	0.0047201	0	0	0	0	0	0	0	0	0	0	0	0	0	0	0	0	0
PIP 46:2 ()	4	0.0193887	0	0	0.00406799	0	0	0	0	0	0	0	0	0	0	0	0	0	0	0.000619346	0
LPS 20:2 ()	4	-0.000490006	-0.000472813	-0.000414621	-0.000379582	-0.000508497	-0.000377808	-0.000423304	-0.000294004	0.00145074	0.000330663	-0.000408338	-0.000257487	-0.000478408	-0.000396328	-0.000418917	-0.000297246	-0.000295077	-0.000535437	-0.000357748	-0.000253451
CL 50:3 ()	4	0	0	0	0	0	0	0	0.00519072	0	0	0	0	0.00665424	0	0	0	0.000767282	0	0.002212	0
CL 52:6 ()	4	0.048798	0	0	0	0	0	0	0	0	0	0	0	0	0	0.0462631	0	0	0	0	0
LPS 24:1 ()	4	-0.00696831	-0.00672381	0.0113016	-0.00539799	-0.00723127	-0.00537276	-0.00601975	-0.00418099	-0.00479071	-0.00427424	-0.00580693	-0.00366169	-0.00680338	-0.00563613	-0.00595736	-0.0042271	-0.00419625	-0.00761438	-0.00508748	-0.0036043
CL 64:12 ()	4	0	0	0	0	0	0	0	0	0	0	0	0	0	0	0	0	0	0.0065092	0.00249977	0.000308021
CL 64:12+Na ()	4	0	0	0	0	0	0	0	0	0	0.00162276	0	0	0	0	0	0	0	0.0055396	0.00449397	0
PS 30:4 ()	4	0.0664967	0	0	0	0	0	0	0	0	0	0	0	0	0	0.0443637	0	0	0	0	0
PS 32:1 ()	4	0	0	0	0	0	0	0	0	0	0	0	0.000803409	0	0	0	0	0	0.00252698	0	0.00110036
PS 36:4 ()	4	0	0	0	0	0	0	0.0064145	0	0	0.00275881	0	0	0	0	0	0	0	0	0	0
PG 38:4 ()	4	0.00980935	0	0	0	0	0	0	0.00566682	0	0	0	0	0	0.00400887	0	0	0	0	0	0
PS 40:6 ()	4	0	0	0.0568124	0	0	0	0.0801063	0	0	0	0	0	0	0	0	0	0	0	0	0
PC 40:2 ()	4	0	0	0	0	0	0	0	0	0	0.00121431	0	0	0	0	0	0	0.000378235	0	0	0.000343013
SQDG 38:8 ()	4	0	0	0	0	0	0	0	0	0	0	0	0.00104474	0	0	0	0	0	0.0034097	0.000640292	0
PC 40:2+Na ()	4	0	0	0	0	0	0	0	0	0	0.00165264	0	0	0	0	0	0	0.000640424	0	0	0.000816709
TAG 52:3+NH4 ()	4	0	0.0465821	0	0	0	0	0	0	0	0	0	0	0	0	0.0503421	0	0	0	0	0
TAG 52:2+NH4 ()	4	0	0.0736798	0	0	0	0.0352558	0	0	0	0	0	0	0	0	0	0	0	0	0	0
LPE 10:0 ()	5	0	0	0	0	0	0	0	0	0.0032146	0	0	0	0	0	0	0	0.00028438	0.0041463	0	0
PIP 38:0 ()	5	0	0	0.00424931	0	0	0	0	0	0	0	0	0	0.00445326	0.00333801	0.0544211	0	0	0	0	0
DAG 34:1+NH4 ()	5	0	0	0	0	0	0	0	0	0	0.00103916	0	0	0	0	0	0	0.00044362	0	0	0.000685908
PG 32:0 ()	5	-0.000824276	-0.000795354	-0.000697465	-0.000638524	-0.000855381	-0.00063554	-0.000712071	-0.000494566	-0.00056669	-0.000505597	-0.000686897	-0.000433139	-0.000804767	-0.000666694	-0.000704692	-0.000500021	0.000191734	-0.000900699	-0.000601795	-1.17575e-06
PE 38:1 ()	5	0	0	0	0	0	0	0.0180125	0	0	0	0	0	0.00431398	0	0	0	0.00382147	0	0	0
PA 42:5 ()	5	0	0	0	0	0	0	0	0	0	0	0	0	0	0	0	0	0.000754194	0	0.000822905	0.000743566
MGDG 36:3+NH4 ()	5	0	0	0	0	0	0	0	0	0	0.000622062	0	0	0	0	0	0	0.000717792	0	0	0.00123155
DGDG 28:2+NH4 ()	5	0	0	0	0	0	0	0	0	0	0	0	0	0	0	0	0	0.000653553	0	0.000664029	0.00110993
Des 2:0+NH4 ()	6	0.00859454	-0.000536944	-0.000470858	-0.000431067	-0.000577468	-0.000429053	-0.000480719	-0.000333881	-0.000382572	-0.000341329	-0.000463724	0.00065039	-0.000543298	-0.000450085	-0.000475738	-0.000337564	-3.69186e-05	-0.000608062	0.000230064	-0.000287829
LPA 22:2 ()	6	0	0	0	0	0	0	0	0	0.00531933	0.00054579	0	0	0	0	0	0	0.00073891	0.00195582	0	0
PE 26:1 ()	6	-0.00096423	-0.000930397	0.00216648	-0.000746939	-0.00100062	-0.000743448	-0.000832973	-0.000578538	-0.000662908	-0.000591442	-0.000803525	-0.000506681	0.00437707	-0.000779892	-0.000824341	-0.000584919	-0.000580649	-0.00105363	7.22836e-05	-0.00049874
DAG 36:1+NH4 ()	6	0	0	0	0	0	0	0	0	0.00754216	0.00223969	0	0	0	0	0	0	0.00125229	0	0	0
PG 30:4 ()	6	-0.00128522	-0.00124012	-0.00108749	-0.000995591	-0.00133372	-0.000990939	-0.00111027	-0.00077113	-0.000883587	-0.00078833	-0.00107101	-0.000675353	-0.0012548	-0.00103951	-0.00109876	-0.000779635	-0.000169669	0.00305661	-0.000938322	-0.000664768
PS 34:4 ()	6	0	0	0	0	0	0	0	0	0.00154903	0	0	0.000992349	0	0	0	0	0.000591277	0.00237906	0.0011613	0.000761673
TAG 44:4+NH4 ()	6	0.0136797	0	0	0	0	0	0	0	0.00259046	0.00307863	0	0	0	0.00354946	0	0	0.00161946	0.00753015	0	0
TAG 46:4+NH4 ()	6	0	0	0	0	0	0	0.00239616	0	0	0	0.00174251	0.000847266	0	0	0	0	0.000710978	0	0.000955544	0.000713885
PE 40:4 ()	6	0.0112434	0	0	0	0	0.0344507	0	0.00333311	0	0	0	0	0	0	0	0.00386009	0.00417745	0	0	0
PS 38:2 ()	6	0	0	0	0	0	0	0	0	0.00273585	0	0	0	0	0	0	0	0.00243394	0	0	0.00244242
TAG 50:9+NH4 ()	6	0	0	0	0	0	0	0	0	0.00228403	0	0	0	0	0	0	0	0.00093665	0	0	0.000879251
SQDG 38:6 ()	6	0	0	0	0	0	0	0.00407715	0.0046891	0	0	0	0.00277025	0	0	0	0	0	0	0	0
LPC 20:4+Na ()	7	0	0	0	0	0	0	0	0	0.0150937	0	0	0.000962716	0	0	0	0	0.00108117	0.00416647	0	0
DAG 38:4+NH4 ()	7	0	0	0	0	0	0	0	0	0	0.00169379	0	0	0	0	0	0	0.00118804	0.00159367	0	0.000885676
PA 34:6 ()	7	-0.00157568	-0.00152039	0.00294882	-0.00122059	-0.00163514	-0.00121489	0.00104929	-0.000945406	-0.00108328	-2.9582e-05	-0.00131306	0.000146586	-0.00153838	-0.00127444	-0.00134708	-0.000955833	-0.000535457	-0.00172177	-0.00115038	-0.000815005
PS 38:1 ()	7	0	0	0	0	0	0	0	0	0	0.000886413	0	0.0023219	0	0	0	0	0.00228688	0	0	0.0021909
DGDG 26:0+NH4 ()	7	0	0	0	0	0	0	0	0	0.00557475	0	0	0.00638614	0.0124252	0.00560302	0	0	0	0	0.00715499	0.00696417
MAG 18:3+NH4 ()	8	-0.00161602	-0.00155932	-0.0013674	-0.00125185	-0.001677	-0.001246	-0.00139604	-0.000969613	0.00221218	0.000105955	-0.00134669	-0.000849184	-0.00157777	-0.00130708	-0.00138157	-0.000980308	-0.000383559	-0.00176585	-0.00117984	-0.000835874
LPE 16:0 ()	8	-0.000493494	-0.000476179	-0.000417572	-0.000382284	-0.000512117	-0.000380498	0.00417157	-0.000296097	0.00252295	-0.000302701	-0.000411245	-0.00025932	-0.000481814	-0.00039915	-0.000421899	-0.000299362	0.00113843	-0.000539249	-0.000360294	0.000568741
LPC 18:2 ()	8	-0.00969586	-0.00935566	0.0213276	-0.00751088	-0.0100617	-0.00747578	-0.00837601	0.0195363	0.0568346	-0.00594728	-0.00807988	-0.00509496	-0.00946637	-0.00784224	-0.00828921	-0.00588168	-0.00583875	-0.0105948	-0.00707884	-0.0050151
LPE 20:4+Na ()	8	0	0	0	0	0	0	0	0	0.00458967	0	0	0.00199464	0	0	0	0	0.00087337	0.00386773	0	0
DAG 38:1+NH4 ()	8	-0.000530063	-0.000511465	-0.000448515	-0.000410612	-0.000550066	-0.000408694	-0.000457908	-0.000318038	0.00785786	0.00203188	-0.000441719	-0.000278536	-0.000517517	-0.000428728	-0.000453163	-0.000321546	0.000776431	-0.000579208	-0.000386993	-0.000274171
PE 38:2 ()	8	0	0	0.00253924	0	0	0	0.00329754	0	0	0	0.00181175	0.00147564	0	0	0	0	0	0.00445381	0.00303163	0
PS 38:5 ()	8	0	0	0.0052222	0	0	0	0.00885771	0	0.00391195	0.00458648	0	0.00288317	0	0	0	0	0	0	0.00332577	0
PS 26:0 ()	9	0.00831827	-0.0039878	0.00933862	-0.00320148	-0.00428877	-0.00318652	-0.00357023	-0.00247969	-0.00284131	0.000327342	-0.00344401	-0.0021717	0.00905192	-0.00334272	-0.00353323	-0.00250704	-0.00248874	-0.00451599	-0.00301732	-0.00213766
PS 34:1 ()	9	0.0217608	0	0	0.00405637	0	0	0	0.00503832	0.00193093	0	0.00317857	0	0	0.00516104	0	0	0	0	0	0
TAG 48:7+NH4 ()	9	0	0	0	0	0	0	0.00423146	0	0	0.00160003	0	0	0	0	0	0	0.00131725	0.00151771	0.00205397	0
PC 40:6 ()	9	0.19713	0.0628244	0.106689	0	0	0.0313549	0.113378	0.0232087	0	0	0	0	0	0	0	0	0	0	0	0
PC 40:6+Na ()	9	0.101328	0.0380042	0.0286737	0	0	0.0168618	0.0359702	0.00791998	0	0	0	0	0	0	0	0	0	0	0	0
LPI 24:0 ()	10	-0.00906501	-0.00874694	-0.0076704	-0.00702219	-0.00940709	-0.00698938	-0.00783103	-0.00543901	0.0646974	-0.00556032	-0.00755418	-0.00476346	-0.00885046	-0.007332	-0.00774988	-0.005499	0.00278436	0.0449678	-0.00661826	0.00712587
PA 36:6 ()	10	0	0.0402813	0	0	0.0931859	0.0416951	0	0	0	0	0	0	0	0	0.0555811	0.00539978	0	0	0	0
PC 32:2 ()	10	0	0	0	0	0	0	0.00486216	0	0	0	0	0.00362702	0	0	0	0	0.00255683	0	0.00426927	0.00332493
PS 32:1 ()	10	0	0	0	0	0	0	0.00233505	0	0.00109487	0.00203188	0.00178626	0	0	0	0	0	0.000944575	0.0021541	0.00216274	0
TAG 42:3+NH4 ()	10	0	0	0.00519014	0	0	0	0.00462129	0	0	0.00396128	0.0029771	0.00131594	0.00244325	0	0	0	0.000831382	0	0.00406641	0
PE 34:2+Na ()	10	0	0	0	0	0	0	0.00180715	0	0	0.00138127	0	0.00176292	0	0	0	0	0.000948783	0	0.00199004	0.000447084
PC 32:2+Na ()	10	0	0	0	0	0	0	0.288327	0	0	0	0	0.589025	0	0	0	0	0.0556819	0	0.37668	0.0398519
LPC 16:1 ()	11	0.00990302	-0.0018868	-0.00165458	-0.00151476	-0.0020292	-0.00150768	0.00282371	0.00546931	0.0090923	-0.00119942	-0.00162951	-0.00102753	-0.00190913	-0.00158158	-0.00167173	-0.00118619	-1.85008e-05	-0.00213671	-0.00142762	-0.00101142
PC 38:1 ()	11	0.0196641	0	0.00526781	0.00526595	0	0	0	0	0.00372139	0.00683526	0.00857241	0	0.00383841	0	0	0	0	0	0	0
PC 40:4 ()	11	0.0354368	0	0.00787554	0.0114325	0	0	0	0	0.00887104	0.0086888	0.0136358	0	0.0056824	0	0	0	0	0	0	0
MAG 22:1+NH4 ()	12	-0.00142337	-0.00137343	0.00783095	-0.00110261	-0.00147708	-0.00109746	-0.00122961	-0.000854022	0.018159	0.00349336	-0.00118614	-0.000747949	0.00645489	-0.00115126	-0.00121687	-0.000863441	0.0012675	-0.00155534	-0.00103919	-0.000736226
PC 30:1 ()	12	0	0	0	0	0	0	0	0	0.00213693	0.00159915	0	0.00208341	0	0	0	0	0.00148664	0	0.00268382	0.00209512
PC 32:1+Na ()	12	0	0	0	0	0	0	0.086198	0	0.00386203	0.0259974	0	0	0	0	0	0	0.0350832	0	0.014355	0.0404722
MGDG 42:11+NH4 ()	12	-0.00188819	-0.00182194	-0.0015977	-0.00146268	-0.00195944	-0.00145585	-0.00163116	-0.00113292	-0.00129813	-0.000554508	-0.00157349	0.00138704	-0.0018435	-0.00152721	-0.00161426	-0.00114541	0.000262446	-0.000526079	0.000430412	0.00103605
CL 50:2 ()	13	-0.00284287	0.0269289	-0.0024055	-0.00220222	-0.00295015	-0.00219193	0.00213146	-0.00170572	0.000945521	-0.000658131	-0.00236906	-0.00149386	-0.00277558	-0.00229938	-0.00243043	-0.00172453	-1.55947e-05	0.0114136	-0.00207555	-0.000603257
PS 36:5 ()	13	0	0	0.00380947	0.0132407	0	0	0	0.00298881	0.00572952	0	0.00339765	0.00180263	0.00384839	0.00347218	0	0	0	0.00867712	0.00156757	0
TAG 48:8+NH4 ()	13	0	0	0	0	0	0	0.0020479	0	0.00211097	0.00187338	0.00179917	0.000879506	0	0	0	0	0.00144073	0.00165184	0.00245325	0.00121533
PI 32:0 ()	13	0.0224907	0	0.00328941	0.0119685	0	0	0	0	0	0.00147932	0.00378809	0.00288364	0	0	0	0	0.00102702	0.00547262	0.00393149	0.00143128
PC 38:2 ()	13	0.0310733	0	0.0157226	0.0132562	0	0	0.0191609	0.00845854	0.0061085	0	0	0.00372584	0	0	0	0	0	0	0	0
PC 38:2+Na ()	13	0.0226185	0	0.0114452	0.0132113	0	0	0.0123826	0.00653902	0.00725143	0	0	0.00349799	0	0	0	0	0	0	0	0
PS 34:6 ()	14	0.00942795	0	0.00244285	0.0050503	0	0	0	0	0.00167777	0.000625865	0.00214134	0.00117631	0.00550087	0.00558573	0	0	0.000288847	0.00301756	0.00119792	0
PS 38:0 ()	14	0	0	0	0	0	0	0.00348929	0	0.0014196	0.000845125	0.00157774	0.00223496	0	0	0	0	0.00208182	0.00162534	0.00222448	0.00208394
LPA 16:1 ()	15	-0.000342674	-0.000330651	-0.000289955	-0.000265452	-0.000355605	-0.000264212	-0.000296028	-0.000205605	0.00986608	0.00097428	0.0032624	0.00152347	-0.000334564	-0.000277163	-0.00029296	-0.000207872	0.000549899	0.00664727	0.00108074	0.00118026
PS 22:0 ()	15	0.0303679	0.0349743	0.00474273	0.00435441	0.0369878	0.0171607	0	0.00214169	0	0	0	0	0.00242162	0.00540571	0.0491073	0	0	0	0	0
MAG 18:2+NH4 ()	16	0	0	0.00217344	0	0	0	0.00373761	0.00460491	0.00675708	0.00326862	0	0.000963955	0	0	0	0	0.00128058	0.00204414	0.000609309	0.000851601
LPG 20:5 ()	16	-0.000424142	-0.00040926	-0.000358889	-0.000328561	-0.000440147	-0.000327025	-0.000366405	-0.000254485	0.00381285	0.000929119	0.00124268	0.00246119	-0.000414103	-0.000343056	-0.000362608	-0.000257292	0.000605363	0.00410677	0.00118047	0.000980435
PA 36:3 ()	16	-0.00626802	-0.00604809	-0.00530371	-0.00485551	-0.00650455	-0.00483282	-0.00366946	-0.00376081	0.00102542	-0.00259981	-0.000826629	-0.00329371	-0.00611967	-0.00506972	-0.00535867	-0.00380229	-0.00309881	-0.00276994	-0.00395987	-0.0025883
PC 34:2 ()	16	0	0	0.0653928	0	0	0.0726242	0.106434	0.0483432	0.0455226	0.0591996	0	0	0	0	0	0.0459654	0.0347828	0	0	0
LPG 20:0 ()	17	-0.00106435	-0.00102701	0.0012304	-0.000824499	-0.00110452	-0.000820646	-0.000919467	-0.000638612	0.00416154	0.00062172	-0.000886961	0.00128691	-0.00103916	-0.000860874	-0.000909939	-0.000645655	1.53721e-05	0.00352988	0.000551159	0.000327963
LPS 20:3 ()	17	-0.0135056	0.159398	-0.0114278	0.0804317	-0.0140152	-0.0104132	-0.0116671	-0.00810335	0.0884159	-0.00828409	-0.0112547	0.0134503	-0.0131859	-0.0109236	0.0732059	-0.00819272	0.00656035	0.0444453	-0.00202685	-0.00698565
LPI 20:2 ()	18	0.00852115	-0.00073028	0.00426448	0.00535988	-0.000785396	-0.000583542	-0.000653811	0.00155446	0.00136367	0.00110532	0.00177798	0.00208841	-0.000738923	-0.000612147	-0.000647036	-0.00045911	0.000146568	0.00485498	0.000182783	-0.000391467
PE 34:2 ()	18	0.0208589	0	0	0	0	0	0	0.00453113	0.00209253	0.00161088	0	0.00182517	0.0067993	0	0	0	0.00082717	0	0.00164322	0.000939151
PE 34:0+Na ()	18	0	0	0	0	0	0	0.00702047	0	0.00360657	0.00347136	0.00362317	0.00396084	0	0	0	0	0.00240092	0.00526636	0.00396595	0.00278632
PI 30:4 ()	18	0	0.038749	0.00573279	0.017033	0	0	0	0.00421739	0	0.000583232	0.00412156	0.00193375	0.00249457	0.00272181	0	0	0	0.00176448	0.00146688	0
PG 42:0 ()	18	0	0	0	0	0	0	0.00593383	0	0.00528302	0.0027793	0.00611735	0.00424703	0	0	0	0	0.00379742	0.00844275	0.00392974	0.00313485
MAG 20:1+NH4 ()	19	-0.00143641	-0.00138601	0.0109086	-0.00111271	-0.00149061	-0.00110751	-0.00124088	-0.000861844	0.0222459	0.00471015	0.00396207	0.00122608	0.00943053	-0.0011618	-0.00122802	-0.00087135	0.00192436	-8.54136e-05	0.000358349	-0.000742969
MAG 14:1+NH4 ()	20	-0.00174833	-0.00168698	-0.00147935	-0.00135434	-0.0018143	-0.00134801	0.00207591	0.000996226	0.00523942	0.000259992	0.000130585	0.00190342	-0.00170695	-0.00141409	-0.00149468	-0.00106057	0.00039812	0.0055744	0.000363906	0.00019999
DAG 24:0+NH4 ()	20	-0.0042217	-0.00407357	0.00230795	-0.00327033	-0.00438101	-0.00325505	0.00285587	-0.00253302	-0.00290242	-0.000412207	0.000390213	0.000473233	-0.00412178	-0.00341461	-0.00360923	-0.00256096	-0.00060702	0.00200071	0.000152886	-0.000138977
LPE 22:6+Na ()	21	0.0092718	0	0	0	0	0	0.00424365	0	0.00995192	0.00215158	0.00383998	0.003928	0.00653807	0	0	0	0.00155915	0.00888915	0.00190685	0.0011515
LPE 20:4 ()	22	0.0202023	0	0	0	0	0	0.00536428	0	0.00958149	0.00208128	0.00411175	0.00425549	0.00641045	0	0	0	0.00189601	0.00869461	0.00252056	0.00119803
PE 28:1 ()	22	0.0300805	-0.00136992	0.00661606	-0.0010998	-0.00147331	-0.00109466	0.000447837	-0.000851842	0.00696726	0.00195955	0.00404	0.00169428	-0.00138613	-0.00114832	-0.00121376	-0.000861237	-1.78557e-05	0.00172581	0.000755973	0.000118247
LPS 10:0 ()	23	-0.0058265	-0.00562206	0.00158452	0.000439081	-0.00604637	-0.0044924	0.00160168	-0.0034959	0.000693288	-0.000998841	-0.00022257	0.000134876	-0.0056886	-0.00471261	-0.00498121	-0.00353446	-0.00186413	0.00254134	-0.000891227	-0.000858583
PE 38:5+Na ()	23	0.0450558	0.0173691	0.0174564	0.023574	0	0	0.0161121	0.0104255	0.0101793	0.00926868	0.00856786	0.0109663	0	0	0	0	0.00560615	0	0.00416654	0.00668824
DGDG 28:3+NH4 ()	23	0.0423694	0	0.0141778	0	0	0	0	0	0.00523743	0.00845823	0.0105013	0.00650217	0.00720764	0.00677768	0	0	0.0023703	0.015433	0.00784422	0.00850811
LPE 18:1 ()	24	0.0139502	0	0.00511025	0	0	0	0.00435128	0.00223389	0.00514618	0.00149065	0.00375646	0.00286518	0.00656316	0	0	0	0.00145664	0.00573831	0.00174617	0.00064233
LPA 22:0 ()	24	0	0	0.165462	0.375648	0	0	0.0457603	0	0.0407028	0.0260086	0.105013	0.066363	0.170998	0	0	0	0.0105623	0.107428	0.0455902	0.0121808
MAG 22:2+NH4 ()	25	0	0	0.00865856	0	0	0	0.00461275	0.00555236	0.0206384	0.0071387	0.003884	0.00455938	0.00285155	0.00503032	0	0	0.00448623	0.00618562	0.00314843	0.00291778
LPC 16:0 ()	26	0	0	0.0416018	0.0347587	0	0	0.0590718	0.0727797	0.11978	0.0257626	0.0414658	0.043597	0.0458237	0	0	0	0.0282149	0.0940235	0.0233466	0.0162994
PS 40:0 ()	26	0	0	0.00577668	0.0106416	0	0	0.00584479	0.00747227	0	0.00470284	0.00777839	0.00572844	0.00690792	0.00609999	0	0	0.0048213	0.00783768	0.00517927	0.00453891
MGDG 44:12+NH4 ()	26	0.0280927	0	0	0.0166281	0	0	0.00674596	0	0.00486675	0.0034888	0.00828034	0.00837834	0.00629556	0.00750206	0	0	0.00413957	0.00911892	0.00598969	0.00554851
LPA 14:0 ()	28	0.0162026	-0.0101501	-0.00890089	0.00315708	-0.0109162	-0.00811063	-0.0090873	-0.00631154	0.0192875	-0.00435909	-0.00142541	0.00253844	-0.00385243	-0.00366767	0.0582825	-0.00638115	-0.00366025	0.00126691	-0.00513489	-0.00280936
LPE 18:0 ()	28	0.0214649	0	0.00659561	0	0	0	0.00746459	0.00564265	0.0085511	0.00291757	0.00723487	0.00537062	0.00969916	0.00648529	0	0	0.00267476	0.0131206	0.0033226	0.00190928
PE 36:4+Na ()	28	0.035402	0	0.0108276	0.0194769	0	0	0.0123862	0.00753309	0.00788076	0.0054938	0.0102847	0.00743606	0	0.00902097	0	0	0.0044646	0.0132901	0.00672688	0.00519439
TAG 50:10+NH4 ()	28	0.0365701	0	0.0142673	0.0118581	0	0	0.012816	0.0181076	0	0.0115795	0.0220054	0.0148676	0.0175669	0.0144642	0	0.00259551	0.0101177	0.0225935	0.012619	0.0097309
LPE 20:3+Na ()	29	0.0334011	0	0.00620397	0.00519864	0	0	0.008071	0.0046751	0.0138543	0.00308194	0.0063564	0.00539945	0.0119017	0.00610583	0	0	0.00331859	0.015943	0.00327832	0.00202303
LPC 22:6 ()	29	0.0543327	0	0.00542546	0	0	0	0.00519501	0.00403069	0.0171119	0.00203646	0.00414327	0.00279893	0.00728894	0.00247052	0.0417243	0	0.00168436	0.00918478	0.00177982	0.00084171
CL 54:2 ()	29	0.0909082	0.212863	0.0210413	0.0428109	0.436096	0.189872	0.00364816	0.0196602	-0.000592114	-0.00052828	0.00566994	0.00742311	0.0213957	0.0244608	0.239843	0.0303889	-0.00051864	-0.000941109	0.00208617	-0.000445478
PC 38:4+Na ()	29	0.342208	0.220548	0.112238	0.188579	0.117373	0.127945	0.143558	0.0505377	0.0582186	0.0571335	0.097538	0.0708911	0.0832379	0	0	0	0.0409805	0.0810025	0	0
DGDG 30:5+NH4 ()	29	0.0101594	0.033074	0.00770612	0.0185363	-0.000588627	-0.000437344	0.00908923	-0.000340333	0.00558839	0.00443364	0.00544784	0.00336888	0.00495585	-0.000458783	-0.000484931	-0.000344087	0.00186418	0.00890137	0.00336776	0.00284459
MAG 20:2+NH4 ()	30	0.0110408	0	0.0206526	0.0182352	0.0312088	0	0.0159086	0.0179386	0.0466544	0.0131714	0.00858853	0.00867733	0	0.0117856	0.0264839	0.00272634	0.00683364	0.0192364	0.00660339	0.00484724
DGDG 26:1+NH4 ()	30	0.0336716	0.059127	0.0118631	0.0321985	-0.000734899	-0.000546023	-0.000611774	0.00650479	0.00736326	0.00841485	0.00909849	0.0081616	0.00723255	0.00754206	-0.000605435	-0.000429591	-0.000426456	0.0127893	0.00867997	0.00977868
LPE 12:0 ()	31	-8.33281e-05	-0.0139738	-0.00247222	0.0244722	-0.0150284	-0.011166	7.35072e-06	-0.00144804	0.103873	-0.000921316	0.0100239	0.0110669	0.00249179	0.0103395	-0.0123809	-0.00878498	0.000709546	0.0649858	-0.000306063	0.000446623
PC 30:0+Na ()	31	0.0300603	0	0.0106075	0.0233488	0	0	0.0135469	0.00890428	0.0135919	0.00810561	0.0102951	0.012795	0.00775113	0.0129293	0	0.00255502	0.00770271	0.0152048	0.0123818	0.01058
PS 28:1 ()	32	0.0815343	-0.000724604	0.0155224	0.0115304	-0.000779291	-0.000579006	-0.000648729	0.0141678	0.0047113	0.00194465	0.0134592	0.00206398	0.0217948	0.0126244	0.0490923	0.0105446	0.000501587	0.0217272	0.00419146	-0.000388424
PE 34:1 ()	32	0.0316385	0	0.0173127	0.0146127	0	0	0.0181247	0.0120352	0.00946727	0.00740298	0.0136436	0.00773812	0.0124648	0.0112379	0	0.00572773	0.005245	0.0165038	0.0102733	0.00527086
LPA 16:0 ()	33	0.0230937	-0.0112596	-0.00514758	0.00416415	-0.0121093	-0.00899712	-0.00639847	-0.00505037	0.0148942	-0.00484859	-0.000779964	0.00224814	-0.00435626	-0.00380639	0.0656346	-0.00707861	-0.00456204	0.00100231	-0.00538726	-0.00338987
PC 30:0 ()	33	0.0624233	0.0187464	0.0358334	0.0190759	0	0.0148308	0.0438421	0.0229632	0.0195534	0.0183026	0.0213492	0.0207769	0.017752	0.0290384	0	0.0146858	0.0136759	0.0317046	0.028658	0.0171193
PC 36:5 ()	33	0.0990515	0.0726002	0.0355643	0.0854551	0	0.0566503	0.0466195	0.0263879	0.0461791	0.0353247	0.0283516	0.0392336	0.0219505	0.0152928	0	0.0178033	0.0312915	0.0382817	0.0286032	0
PG 30:2 ()	34	0.0548922	0.104112	0.0137352	0.0239584	0.165552	0.083184	-0.00119402	0.0103942	-0.000950244	0.000621675	0.00810742	0.00346496	0.0130047	0.0131704	0.123106	0.0110293	-0.00083233	0.00660222	0.0023773	-0.000714917
PE 36:2 ()	34	0.0433695	0.0360594	0.0218535	0.0187331	0	0	0.0251698	0.014112	0.0121474	0.0102461	0.0183428	0.0107908	0.0145807	0.0141741	0	0.00729112	0.00778907	0.020243	0.0142466	0.0081216
PE 36:1 ()	34	0.0410894	0.0359248	0.019154	0.0189081	0	0	0.024965	0.0126947	0.0131933	0.00936192	0.0157572	0.00909461	0.0142055	0.0117975	0	0.00729194	0.00651145	0.0191944	0.0111481	0.00688969
LPE 20:3 ()	36	0.051603	-0.000568522	0.00969784	0.0112512	-0.00061143	-0.000454287	0.0040178	0.00834271	0.00922097	0.00269913	0.00815916	0.0047678	0.0123042	0.00914216	0.0415611	0.00619783	0.00202418	0.0171544	0.00362626	0.00131445
LPC 18:1+Na ()	36	0.0516834	0	0.0115017	0.0212728	0.0927751	0	0.0136652	0.0121952	0.0633255	0.00668996	0.0136742	0.015632	0.019896	0.0161815	0.0814961	0.00536884	0.00836595	0.0312808	0.00720976	0.00450363
PE 34:1+Na ()	36	0.0652366	0.0513278	0.0284549	0.0315861	0	0.0372604	0.0321663	0.0175956	0.0162951	0.0125881	0.022539	0.0137913	0.0204191	0.0181862	0	0.00846584	0.00863072	0.0287855	0.0158515	0.00964668
LPC 18:1 ()	37	0.0603032	0.0172253	0.0198007	0.0208853	0.126345	0	0.0235127	0.0193975	0.0587365	0.00937332	0.0186245	0.0176526	0.0269785	0.0217382	0.0729328	0.00889141	0.0104796	0.040352	0.0109084	0.0050022
PE 38:5 ()	37	0.097407	0.0684307	0.0376706	0.0404394	0.0340123	0.0496105	0.0420204	0.0219502	0.0198696	0.016212	0.0316081	0.0186091	0.0262167	0.0234062	0	0.0113884	0.0119882	0.0392421	0.0211375	0.0127165
PC 36:4+Na ()	37	0.336491	0.203875	0.0996756	0.205124	0.0534787	0.116841	0.122876	0.0456785	0.0601231	0.0515326	0.0897946	0.068079	0.0752733	0.0688184	0	0.0220957	0.0381846	0.14271	0.0600946	0.0495796
LPC 18:0 ()	38	0.0615875	0.0339868	0.0244531	0.0266613	0.0754161	0	0.0247149	0.0278147	0.0454303	0.0116091	0.0216608	0.0250959	0.0247857	0.0276248	0.0981089	0.0159544	0.0156631	0.0434507	0.0142246	0.0101527
LPE 20:0+Na ()	38	0.206596	0.12966	0.0651404	0.124074	0.266611	0.0476847	0.0323472	0.0385452	0.822513	0.0113042	0.0429561	0.0275046	0.0521735	0.0433907	0.295902	0.025937	-0.00606728	0.060793	0.0133573	0.0521319
PE 38:6+Na ()	38	0.0815753	0.0680087	0.0287076	0.046658	0	0.0450237	0.0345969	0.0175385	0.0159554	0.0151203	0.0265611	0.0176558	0.0237548	0.0220456	0.0547958	0.0093104	0.0103841	0.0351797	0.0185406	0.0128835
LPC 20:3 ()	39	0.0763556	0.0373628	0.0178426	0.0226399	0.0743918	0.0117681	0.00857949	0.0163306	0.033589	0.00613955	0.016262	0.0168845	0.0229116	0.0195017	0.0874737	0.011841	0.00950469	0.0310886	0.00850258	0.00629979
LPC 18:3 ()	40	0.0750382	0.0516558	0.0181284	0.0484758	0.0845941	-0.0013404	0.0212413	0.022922	0.0811415	0.0117347	0.0250268	0.0327656	0.0274197	0.0255731	0.132365	0.00876331	0.016101	0.049077	0.0119671	0.0102065
PC 32:1 ()	40	0.215119	0.124838	0.198348	0.119276	0.122078	0.110081	0.113324	0.070194	0.0491074	0.0554466	0.0805133	0.079008	0.0476347	0.0714855	0.112886	0.0372578	0.0401391	0.11296	0.0796008	0.0473241
PC 32:0 ()	40	2.21749	1.26063	1.08647	1.02852	0.977073	0.850326	1.38357	0.47288	0.330821	0.492305	0.705684	0.39419	0.651629	0.564204	1.09101	0.224944	0.243879	1.03069	0.522821	0.303208
PC 32:0+Na ()	40	0.973499	0.710944	0.304948	0.646604	0.377518	0.367752	0.372929	0.16332	0.232731	0.189794	0.319825	0.242293	0.27736	0.255042	0.677804	0.0738842	0.134687	0.478842	0.218884	0.178972
PC 34:1 ()	40	5.08953	2.59331	2.49113	2.11286	1.85969	1.7849	3.26577	0.939328	0.565147	0.99227	1.46876	0.806926	1.18536	1.07361	2.02827	0.435663	0.531025	2.07732	1.14476	0.615892
PE 38:6 ()	40	0.155434	0.112803	0.0709531	0.0708401	0.0924238	0.0817485	0.0784004	0.0378367	0.0312056	0.0293242	0.0514731	0.0281677	0.0496054	0.0398999	0.0896967	0.0214193	0.0172732	0.0700609	0.0367609	0.0201213
PE 36:1+Na ()	40	0.241212	0.193844	0.105378	0.107483	0.148573	0.138874	0.126439	0.0688004	0.0673131	0.0546397	0.0917828	0.0530359	0.0809928	0.0674557	0.137211	0.0345886	0.0366593	0.108442	0.0706159	0.0395333
PC 36:4 ()	40	2.97036	1.74586	1.02075	1.62925	1.01533	1.00715	1.29148	0.431643	0.462409	0.507269	0.850439	0.611831	0.683787	0.628065	1.57741	0.198978	0.361864	1.28257	0.606646	0.454794
PC 36:2 ()	40	0.334263	0.215152	0.16494	0.159346	0.1966	0.16799	0.218748	0.086513	0.0692303	0.0890908	0.105429	0.0907813	0.0835982	0.108686	0.178789	0.0580736	0.0671627	0.145094	0.115237	0.0797111
PC 36:1 ()	40	0.914206	0.583779	0.4439	0.389775	0.397056	0.391474	0.554275	0.204879	0.137651	0.195745	0.303957	0.172898	0.25581	0.226684	0.423717	0.0874568	0.115173	0.408946	0.237687	0.117177
PE 38:4+Na ()	40	0.169251	0.140975	0.0626216	0.086283	0.0971882	0.10027	0.0793466	0.0408874	0.0462348	0.034037	0.0590377	0.038201	0.0492566	0.0469545	0.10459	0.0201631	0.0292513	0.0690432	0.041508	0.0323681
PE 40:6 ()	40	0.293232	0.24779	0.13056	0.130343	0.18918	0.189235	0.164777	0.0833492	0.08238	0.0653071	0.116392	0.0597988	0.104653	0.0859543	0.150998	0.0428013	0.0419523	0.139873	0.0817834	0.0450037
PC 38:6 ()	40	0.620322	0.322501	0.271527	0.289902	0.235536	0.218034	0.32845	0.108522	0.0796159	0.108339	0.164315	0.0995848	0.147964	0.127579	0.299008	0.0558623	0.0607303	0.251526	0.118946	0.075183
PC 36:2+Na ()	40	0.321813	0.21098	0.122385	0.160833	0.143371	0.139551	0.155848	0.0579169	0.0632651	0.0624517	0.0938084	0.083456	0.0707076	0.0853945	0.194427	0.0360837	0.0533448	0.136928	0.0814958	0.0675185
PC 38:4 ()	40	0.969962	0.64188	0.385466	0.495339	0.372343	0.400034	0.482188	0.175006	0.162475	0.179067	0.297685	0.199818	0.254648	0.233179	0.507162	0.0892882	0.126686	0.430756	0.226072	0.148055
PE 40:6+Na ()	40	0.170294	0.16128	0.0563734	0.0945352	0.104133	0.107667	0.0752402	0.0409137	0.0498506	0.0359536	0.061525	0.0408199	0.0531666	0.0494478	0.122963	0.0202332	0.0270697	0.0745551	0.0422084	0.0305471
PC 38:6+Na ()	40	0.255942	0.165758	0.0770982	0.151743	0.0860909	0.0868059	0.0946003	0.0348178	0.043014	0.0415421	0.071614	0.049258	0.0616317	0.0504845	0.168134	0.0159426	0.0267318	0.115719	0.0444676	0.0362811
LPG 18:2 ()	42	0.714335	2.03044	0.255817	0.882297	0.513327	0.298133	0.063939	0.12923	0.0781966	0.0453722	0.205311	0.106229	0.167972	0.119295	0.727106	0.0447531	0.00109694	0.212533	0.0669533	0.00237067
LPC 22:2 ()	42	16.6397	29.8695	4.04866	7.59128	60.6023	26.3166	0.467859	3.5165	0.694372	0.298212	2.91351	1.54154	4.40086	4.16842	38.9898	4.58848	-0.06972	2.63053	0.824199	-0.0991691
PC 24:1 ()	42	17.0308	31.4371	4.08854	7.9182	63.0772	27.938	0.463885	3.67596	0.67562	0.296043	2.92762	1.54288	4.45114	4.36715	41.2044	4.94042	-0.0667308	2.54787	0.816667	-0.0967611
PG 30:2+NH4 ()	42	9.6006	17.8754	2.35802	4.59006	36.3919	16.5522	0.282986	2.10826	0.379721	0.172692	1.64812	0.860343	2.45182	2.53227	23.6947	2.99694	-0.0328889	1.38523	0.482097	-0.0497224
PG 32:5 ()	42	1.05481	1.36466	0.240407	0.644944	3.74415	1.27606	0.0476354	0.260192	0.120966	0.0425421	0.276076	0.179936	0.310931	0.336932	3.3301	0.246268	0.0063886	0.24493	0.0760264	-0.000721527
MGDG 40:10+NH4 ()	42	1.41408	2.59803	0.374459	0.705009	5.214	2.32488	0.0606346	0.326367	0.0688419	0.0343	0.276701	0.145305	0.384544	0.399933	3.53341	0.437963	-0.00314687	0.237761	0.0837312	-0.00653794
