## Supplementary material for "Cancer Stem Cell Enrichment and Metabolic Substrate Adaptability are Driven by Hydrogen Sulfide Suppression in Glioblastoma": Table 3

### Sheet: Sheet1
	Table 3 Experimental Reagents
	Reagent	Vendor	Catalog Number	Working Concentration
1	DMEM/F12 Growth Media	Cleveland Clinic Media Preparation Core	13-500
2	Penicillin-Streptomycin	Cleveland Clinic Media Preparation Core	725-100	100U/mL
3	N-2 Supplement (100X)	ThermoFisher Scientific	17502048	1X
4	rh EGF	StemCell Technologies	78006	10ng/mL
5	rh FGF	StemCell Technologies	78003	10ng/mL
6	Geltrex	ThermoFisher Scientific	A1413202	100 µL Geltrex / 50 mL DMEM/F12
7	Accutase	StemCell Technologies	7920
8	Phosphate Buffered Saline	Cleveland Clinic Media Preparation Core	121-500
9	Fetal Bovine Serum	Gibco	26140	10% in DMEM/F12
10	Female C57BL/6J Mice	Jackson Laboratories	000664
11	Female NOD Scid Mice	Jackson Laboratories	001303
12	Female LepOB Mice	Jackson Laboratories	000632
13	High-Fat Diet	Research Diets	D12492
14	Control Diet	Research Diets	D12450J
15	Insulin Syringe	Becton − Dickinson	31036/BD
16	37% Formaldehyde	Sigma-Aldrich	F1635	4% in PBS
17	Sucrose	Fisher Scientific	S5-3	30% in PBS
18	Tissue-Tek O.C.T. Compound	Electron Microscopy Sciences	62550
19	Rabbit anti-MCM2	Abcam	ab108935	1/1000
20	Donkey anti-Rabbit, Alexa Fluor 488	Invitrogen	A21206	1/500
21	Sheep anti-SOX2	R&D Systems	AF2018	1/1000
22	Donkey anti-Goat, Alexa Fluor 555	Invitrogen	A21436	1/500
23	Hoechst 33342	Life Technologies	C10338	1/3000
24	Oleic Acid	Cayman Chemical Company	90260	10 - 100 µM
25	Linoleic Acid	Cayman Chemical Company	90150
26	Fatty Acid Free BSA	Sigma-Aldrich	A7030	3% in PBS
27	Cell Titer Glo Viability Assay	Promega	G7570
28	DMSO	Sigma-Aldrich	41639	0.1% (v/v) in PBS
29	Propargylglycine (PAG)	Cayman Chemical Company	10010948	100 nM - 10 µM
30	NaHS	Cayman Chemical Company	10012555	10 - 500 µM
31	GYY 4137	Cayman Chemical Company	13345	10 - 500 µM
32	TMZ	Santa Cruz Biotechnologies	sc-203292	400 µM
